# MetaCerberus: distributed highly parallelized scalable HMM-based implementation for robust functional annotation across the tree of life

**DOI:** 10.1101/2023.08.10.552700

**Authors:** Jose L. Figueroa, Eliza Dhungel, Cory R. Brouwer, Richard Allen White

## Abstract

**Summary:** MetaCerberus is an exclusive HMM/HMMER-based tool that is massively parallel, on low memory, and provides rapid scalable annotation for functional gene inference across genomes to metacommunities. It provides robust enumeration of functional genes and pathways across many current public databases including KEGG (KO), COGs, CAZy, FOAM, and viral specific databases (i.e., VOGs and PHROGs). In a direct comparison, MetaCerberus was twice as fast as EggNOG-Mapper, and produced better annotation of viruses, phages, and archaeal viruses than DRAM, PROKKA, or InterProScan. MetaCerberus annotates more KOs across domains when compared to DRAM, with a 186x smaller database and a third less memory. MetaCerberus is fully integrated with differential statistical tools (i.e., DESeq2 and edgeR), pathway enrichment (GAGE R), and Pathview R for quantitative elucidation of metabolic pathways. MetaCerberus implements the key to unlocking the biosphere across the tree of life at scale.

**Availability and implementation:** MetaCerberus is written in Python and distributed under a BSD-3 license. The source code of MetaCerberus is freely available at https://github.com/raw-lab/metacerberus. Written in python 3 for both Linux and Mac OS X. MetaCerberus can also be easily installed using mamba create –n metacerberus –c bioconda –c conda-forge metacerberus
