## Supplementary material for "MetaCerberus: distributed highly parallelized scalable HMM-based implementation for robust functional annotation across the tree of life": Table S1

### Sheet: GTDB-bacteria
Accession	Species
GCA_022793875.1	CAG-269 sp022793875
GCA_015657735.1	Zoogloea sp015657735
GCA_900545455.1	CAG-882 sp900545455
GCF_007677725.1	Pseudomonas_E sp003445295
GCA_002899795.1	BM002 sp002899795
GCA_000438355.1	CAG-273 sp000438355
GCA_001820785.1	2-01-FULL-51-34 sp001820785
GCF_001028705.1	Croceicoccus naphthovorans
GCA_900753645.1	Faecisoma sp900753645
GCA_015233485.1	Magnetominusculus sp015233485
GCF_014851765.1	Pseudomonas_E sp014851765
GCA_018660835.1	UBA12574 sp018660835
GCA_016700415.1	PHOS-HE28 sp002396605
GCA_018266085.1	JAFEAZ01 sp018266085
GCA_011192085.1	M2005 sp011192085
GCA_003510135.1	Pseudothermotoga_A sp003510135
GCF_000688235.1	Terasakiella pusilla
GCA_902553145.1	UBA11654 sp902553145
GCA_014764105.1	Sulfuricurvum sp014764105
GCA_003142755.1	Fen-1039 sp003142755
GCA_934394595.1	Blautia_A sp934394595
GCA_903908265.1	CAIYLH01 sp903908265
GCA_910574915.1	Eubacterium_J sp910574915
GCF_013415425.1	Gemella sp013415425
GCA_009787285.1	WQXQ01 sp009787285
GCA_017540265.1	NK4A136 sp017540265
GCA_934359835.1	Blautia_A sp934359835
GCA_903895695.1	CAITUY01 sp903895695
GCF_002746455.1	Bacillus_A fungorum
GCF_004307425.1	Aquirufa antheringensis
GCA_905221215.1	Streptococcus sp905221215
GCA_002685115.1	UBA6772 sp002685115
GCA_021818025.1	RAAP-2 sp021818025
GCA_002841275.1	PHET01 sp002841275
GCA_017451685.1	Alistipes sp017451685
GCA_905480645.1	Tateyamaria sp003445215
GCA_015264885.1	Granulicatella sp015264885
GCA_001871015.1	UBA1559 sp001871015
GCA_900317585.1	Agathobacter sp900317585
GCA_903834705.1	QYPT01 sp903834705
GCF_002154375.1	Streptomyces glaucescens
GCA_021814805.1	JAKAHT01 sp021814805
GCF_900108295.1	Sphingopyxis sp900108295
GCA_003278955.1	Prochlorococcus_A sp003278955
GCA_903954045.1	Rhodoferax_C sp903954045
GCF_014635985.1	Enterococcus_I alcedinis
GCA_903868845.1	C7867-002 sp903868845
GCF_003144535.1	Proteus penneri
GCA_014649575.1	Streptomyces griseoincarnatus
GCA_016291085.1	Prevotella sp016291085
GCA_900313335.1	UBA4372 sp900313335
GCF_000372445.1	Corynebacterium ulceribovis
GCA_002713365.1	UBA6615 sp002713365
GCF_003614925.1	Arthrobacter_G celericrescens
GCA_001513185.1	DTU015 sp001513185
GCF_900099645.1	Pseudomonas_E peli
GCA_022706865.1	BRH-c25 sp022706865
GCF_003207795.1	Komagataeibacter nataicola
GCA_002689915.1	Luminiphilus sp002689915
GCF_001968815.1	Motiliproteus sp001968815
GCA_017306415.1	Microbacterium sp001897105
GCA_003218755.1	Udaeobacter sp003218755
GCF_000964005.1	Williamsia_A herbipolensis
GCA_024998595.1	Nitrospira_A sp024998595
GCA_009379795.1	WHTC01 sp009379795
GCA_019118725.1	Parabacteroides intestinavium
GCA_902784685.1	RUG12999 sp902784685
GCA_016703265.1	CAINDZ01 sp016703265
GCF_017877135.1	Rhizobium_A galegae_A
GCF_022267555.1	Proteiniphilum sp002410345
GCA_005773695.1	SXHM01 sp005773695
GCA_004356895.1	SMWK01 sp004356895
GCF_004354555.1	Leuconostoc citreum
GCA_002290555.1	UBA967 sp002290555
GCA_900761615.1	Collinsella sp900761615
GCF_001433855.1	Levilactobacillus brevis
GCA_024347335.1	Vibrio celticus
GCF_022919155.1	Leucobacter sp022919155
GCF_007954425.1	Novosphingobium ginsenosidimutans
GCA_012512355.1	UBA1038 sp012512355
GCF_020075545.1	Nocardioides sp020075545
GCF_001975825.1	Chitinophaga sp001975825
GCA_900540705.1	Pelethenecus sp900540705
GCA_910579215.1	Pelethenecus sp910579215
GCA_019456225.1	VRUF01 sp019456225
GCA_024696245.1	Treponema_D sp024696245
GCF_001767255.1	Corynebacterium sp001767255
GCF_022549495.1	Acinetobacter sp003987695
GCA_022773825.1	Prevotella sp022773825
GCA_003545515.1	UBA10103 sp003545515
GCA_001914815.1	40CM-3-55-5 sp001914815
GCA_002793355.1	GCA-002793355 sp002793355
GCF_000455205.1	Mycobacterium sp000455205
GCA_020432105.1	JAGQGZ01 sp020432105
GCA_009835515.1	WGA-3G sp009835515
GCA_900696545.1	CAADGN01 sp900696545
GCA_002304915.1	Lenti-01 sp002304915
GCA_002689605.1	GCA-2689605 sp002689605
GCA_000996035.1	UBA9983 sp000996035
GCA_000435595.1	CAG-882 sp000435595

### Sheet: GTDB-archaea
Accession	Species
GCA_014297435.1	PL-Br10-U2g16 sp014297435
GCA_020056025.1	JAGVIO01 sp020056025
GCF_000217995.1	Methanosalsum zhilinae
GCA_021654395.1	ARM-1 sp021654395
GCA_902763685.1	Methanomethylophilus sp902763685
GCF_021184045.1	Methanococcoides orientis
GCA_902771225.1	Methanobrevibacter_A sp900319535
GCA_003663225.1	QMZP01 sp003663225
GCF_000147875.1	Methanolacinia petrolearia
GCA_022758935.1	Nitrosarchaeum sp022758935
GCA_016783545.1	BS750m-G24 sp016783545
GCA_021792045.1	JAKAYB01 sp021792045
GCF_900116205.1	Halostagnicola kamekurae
GCA_002779595.1	CG07-land sp002779595
GCA_002010195.1	Archaeoglobus_A sp002010195
GCF_020614375.1	Haladaptatus sp020614375
GCA_003158115.1	Methanobacterium_B sp003158115
GCA_023474385.1	JAMCYB01 sp023474385
GCA_002687075.1	MGIIa-L1 sp002687075
GCA_003141335.1	Methanoregula sp003141335
GCA_902782945.1	Methanosphaera sp900322125
GCA_003551125.1	B1Sed10-29 sp003551125
GCA_008297865.1	VBQI01 sp008297865
GCA_023254365.1	Poseidonia sp023254365
GCF_013267195.1	Halorubrum salinarum
GCA_021157445.1	Thermococcus_A sp021157445
GCA_001875425.1	UBA102 sp001875425
GCA_013390745.1	Nitrosopelagicus sp013390745
GCA_002497905.1	MGIIb-N2 sp002497905
GCA_016200025.1	UBA183 sp016200025
GCA_902384935.1	Norongarragalina meridionalis
GCA_003021755.1	Halomicroarcula sp003021755
GCA_002254385.1	EX4484-6 sp002254385
GCA_023955635.1	Methanosarcina barkeri_C
GCA_023487205.1	JAMDBT01 sp023487205
GCA_016931175.1	CG07-land sp016931175
GCA_016215465.1	Nitrosotenuis sp016215465
GCA_015523125.1	JAADDK01 sp015523125
GCA_003662995.1	B5-G16 sp003662995
GCA_002697705.1	MGIIa-L1 sp002697705
GCA_002495235.1	UBA287 sp002495235
GCA_004347865.1	WYZ-LMO2 sp004347865
GCA_016933095.1	SM23-78 sp016933095
GCA_016203305.1	SURF-65 sp016203305
GCA_016187745.1	JACPJC01 sp016187745
GCA_023266955.1	JAHFOH01 sp023266955
GCA_021785735.1	JAKAFX01 sp021785735
GCA_006954405.1	Methanarcanum hacksteinii
GCA_017601345.1	JAAOZP01 sp017601345
GCA_002839545.1	Methanoperedens_A sp002839545
GCA_016180665.1	JACPAS01 sp016180665
GCA_016177025.1	JACOWB01 sp016177025
GCF_004102725.1	Methanoculleus_A taiwanensis
GCA_021806345.1	Cuniculiplasma sp021806345
GCF_002025255.2	Halolamina sp002025255
GCA_003021785.1	Halosegnis sp003021785
GCA_023485505.1	JAJZYD01 sp023485505
GCA_023248455.1	UBA10161 sp023248455
GCA_023378865.1	Parvarchaeum sp023378865
GCA_023457135.1	Methanoculleus sp023457135
GCA_009776495.1	Methanobrevibacter_C sp009776495
GCA_023474775.1	DTNV01 sp023474775
GCA_021826785.1	Picrophilus sp021826785
GCA_018262855.1	Methanolinea_A sp018262855
GCF_000214725.1	Methanobacterium_C paludis
GCA_005222965.1	B3-WOES sp005222965
GCA_018693795.1	JABJPM01 sp018693795
GCA_021107855.1	JAGVXH01 sp021107855
GCA_014361295.1	JACIVX01 sp014361295
GCA_903871465.1	Methanothrix sp903871465
GCA_021162925.1	JAGGXQ01 sp021162925
GCF_003351865.1	Methanofervidicoccus sp003351865
GCF_900182635.1	Halorubrum cibi
GCA_001717015.1	Methanosuratincola petrocarbonis
GCA_015521565.1	JAADFX01 sp015521565
GCA_002720275.1	MGIIa-I sp002720275
GCA_020056635.1	JAGVHI01 sp020056635
GCA_002508425.1	Methanomethylovorans sp002508425
GCF_000970205.1	Methanosarcina mazei
GCA_016192905.1	JACPTG01 sp016192905
GCA_017610335.1	JAFCCL01 sp017610335
GCA_021807125.1	JAKBJF01 sp021807125
GCA_003694055.1	J144 sp003694055
GCA_020355105.1	SMTZ1-83 sp020355105
GCA_018825425.1	JAHJEM01 sp018825425
GCA_003602475.1	Poseidonia sp003602475
GCA_016783485.1	GCA-2726865 sp014381835
GCA_020345945.1	GCA-020345945 sp020345945
GCA_003649085.1	B66-G16 sp003649085
GCA_015523565.1	WAKA01 sp015523565
GCA_016192945.1	JACPTE01 sp016192945
GCA_018303325.1	JACQSP01 sp018303325
GCA_903825675.1	CAIKBN01 sp903825675
GCA_020356005.1	GCA-020356005 sp020356005
GCA_024274695.1	JAJSAI01 sp024274695
GCF_009900715.1	Halococcus salsus
GCA_013331515.1	UBA10216 sp10216u
GCA_016185625.1	JACPND01 sp016185625
GCA_018302725.1	JAGVZJ01 sp018302725
GCA_000402355.1	Iainarchaeum andersonii

### Sheet: CPR
Accession	Name
SAMN03319360	Bacteria_CPR_Berkelbacteria_ACD58_GWA1_Berkelbacteria_36_9_partial
SAMN03319891	Bacteria_CPR_Berkelbacteria_ACD58_GWA2_ACD58_46_7
SAMN03319322	Bacteria_CPR_Berkelbacteria_ACD58_GWA2_Berkelbacteria_35_9
SAMN03319440	Bacteria_CPR_Berkelbacteria_ACD58_GWA2_Berkelbacteria_38_9
SAMN03319423	Bacteria_CPR_Berkelbacteria_ACD58_GWB1_Berkelbacteria_38_5
SAMN03319457	Bacteria_CPR_Berkelbacteria_ACD58_GWE1_Berkelbacteria_39_12_complete
SAMN04328196	Bacteria_CPR_Berkelbacteria_CG1_02_FULL_Berkelbacteria_42_45
SAMN04328270	Bacteria_CPR_Berkelbacteria_CG2_30_FULL_Berkelbacteria_39_44
SAMN04328297	Bacteria_CPR_Berkelbacteria_CG2_30_FULL_Berkelbacteria_43_20
SAMN04313692	Bacteria_CPR_Berkelbacteria_RBG_13_Berkelbacteria_40_8
SAMN03319381	Bacteria_CPR_Dojkabacteria_WS6_GWA2_WS6_37_6
SAMN03319353	Bacteria_CPR_Dojkabacteria_WS6_GWC2_WS6_36_7
SAMN03319290	Bacteria_CPR_Dojkabacteria_WS6_GWE1_WS6_34_7
SAMN03319302	Bacteria_CPR_Dojkabacteria_WS6_GWF1_WS6_35_23_partial
SAMN03319988	Bacteria_CPR_Kazan_GWA1_Kazan_50_15_complete
SAMN03319775	Bacteria_CPR_Kazan_GWA1_Kazan_rel_44_22_partial
SAMN04313689	Bacteria_CPR_Kazan_RBG_13_KAZAN_50_9
SAMN04316240	Bacteria_CPR_Kazan_RIFCSPLOWO2_01_FULL_KAZAN_45_19
SAMN04315147	Bacteria_CPR_Kazan_RIFCSPLOWO2_01_FULL_KAZAN_48_13
SAMN03319918	Bacteria_CPR_Microgenomates_OP11_Amesbacteria_GWA1_OP11_47_16
SAMN03319622	Bacteria_CPR_Microgenomates_OP11_Amesbacteria_GWA2_OP11_42_12
SAMN03319922	Bacteria_CPR_Microgenomates_OP11_Amesbacteria_GWB1_OP11_47_19
SAMN03319930	Bacteria_CPR_Microgenomates_OP11_Amesbacteria_GWB1_OP11_47_26
SAMN03319942	Bacteria_CPR_Microgenomates_OP11_Amesbacteria_GWC2_OP11_47_8
SAMN02441752	Bacteria_CPR_Microgenomates_OP11_Amesbacteria_Microgenomates_bacterium_SCGC_AAA011_B20_DUSEL_001_197
SAMN04314787	Bacteria_CPR_Microgenomates_OP11_Amesbacteria_RIFCSPHIGHO2_01_FULL_OP11_Amesbacteria_48_32
SAMN04315029	Bacteria_CPR_Microgenomates_OP11_Amesbacteria_RIFCSPHIGHO2_01_FULL_OP11_Amesbacteria_48_32b
SAMN04315570	Bacteria_CPR_Microgenomates_OP11_Amesbacteria_RIFCSPHIGHO2_12_FULL_OP11_Amesbacteria_48_14
SAMN04314518	Bacteria_CPR_Microgenomates_OP11_Amesbacteria_RIFOXYB1_FULL_OP11_Amesbacteria_44_23
SAMN04328198	Bacteria_CPR_Microgenomates_OP11_Collierbacteria_CG1_02_FULL_Collierbacteria_OP11_44_10
SAMN03319635	Bacteria_CPR_Microgenomates_OP11_Collierbacteria_GWA2_OP11_42_17
SAMN03319814	Bacteria_CPR_Microgenomates_OP11_Collierbacteria_GWA2_OP11_44_99
SAMN03319760	Bacteria_CPR_Microgenomates_OP11_Collierbacteria_GWA2_OP11_ACD61_44_13
SAMN03319798	Bacteria_CPR_Microgenomates_OP11_Collierbacteria_GWB1_OP11_44_6
SAMN03319872	Bacteria_CPR_Microgenomates_OP11_Collierbacteria_GWE1_OP11_ACD61_46_18
SAMN02440550	Bacteria_CPR_Microgenomates_OP11_Collierbacteria_Microgenomates_bacterium_SCGC_AAA011_I21_DUSEL_001_204
SAMN03319513	Bacteria_CPR_Microgenomates_OP11_Curtissbacteria_GWA1_OP11_40_16_partial
SAMN03319521	Bacteria_CPR_Microgenomates_OP11_Curtissbacteria_GWA1_OP11_40_24_partial
SAMN03319534	Bacteria_CPR_Microgenomates_OP11_Curtissbacteria_GWA1_OP11_40_47
SAMN03319688	Bacteria_CPR_Microgenomates_OP11_Gottesmanbacteria_GWA1_OP11_43_11
SAMN03319958	Bacteria_CPR_Microgenomates_OP11_Gottesmanbacteria_GWA1_OP11_48_13
SAMN03319566	Bacteria_CPR_Microgenomates_OP11_Gottesmanbacteria_GWA2_OP11_41_12
SAMN03319702	Bacteria_CPR_Microgenomates_OP11_Gottesmanbacteria_GWA2_OP11_43_14
SAMN03319766	Bacteria_CPR_Microgenomates_OP11_Gottesmanbacteria_GWA2_OP11_44_17_partial
SAMN03319633	Bacteria_CPR_Microgenomates_OP11_Gottesmanbacteria_GWA2_OP11_nov_42_16
SAMN03319979	Bacteria_CPR_Microgenomates_OP11_Gottesmanbacteria_GWB1_OP11_49_7
SAMN04314020	Bacteria_CPR_Microgenomates_OP11_Gottesmanbacteria_RBG_13_OP11_Gottesmanbacteria_37_7
SAMN04314021	Bacteria_CPR_Microgenomates_OP11_Gottesmanbacteria_RBG_13_OP11_Gottesmanbacteria_45_10
SAMN04313735	Bacteria_CPR_Microgenomates_OP11_Gottesmanbacteria_RBG_16_OP11_Gottesmanbacteria_37_8
SAMN04328180	Bacteria_CPR_Parcubacteria_OD1_CG1_02_FULL_Parcubacteria_OD1_36_42
SAMN04328181	Bacteria_CPR_Parcubacteria_OD1_CG1_02_FULL_Parcubacteria_OD1_37_13
SAMN04328184	Bacteria_CPR_Parcubacteria_OD1_CG1_02_FULL_Parcubacteria_OD1_37_51
SAMN04328187	Bacteria_CPR_Parcubacteria_OD1_CG1_02_FULL_Parcubacteria_OD1_39_15
SAMN04328189	Bacteria_CPR_Parcubacteria_OD1_CG1_02_FULL_Parcubacteria_OD1_40_25
SAMN04328188	Bacteria_CPR_Parcubacteria_OD1_CG1_02_FULL_Parcubacteria_OD1_40_82
SAMN04328190	Bacteria_CPR_Parcubacteria_OD1_CG1_02_FULL_Parcubacteria_OD1_41_12
SAMN04328192	Bacteria_CPR_Parcubacteria_OD1_CG1_02_FULL_Parcubacteria_OD1_41_26
SAMN04328195	Bacteria_CPR_Parcubacteria_OD1_CG1_02_FULL_Parcubacteria_OD1_42_13
SAMN04328199	Bacteria_CPR_Parcubacteria_OD1_CG1_02_FULL_Parcubacteria_OD1_44_31
SAMN04314987	Bacteria_CPR_Parcubacteria_OD1_Giovannonibacteria_RIFCSPHIGHO2_01_FULL_OD1_Giovannonibacteria_45_23
SAMN04315426	Bacteria_CPR_Parcubacteria_OD1_Giovannonibacteria_RIFCSPHIGHO2_02_FULL_OD1_Giovannonibacteria_44_11
SAMN04316144	Bacteria_CPR_Parcubacteria_OD1_Giovannonibacteria_RIFCSPHIGHO2_02_FULL_OD1_Giovannonibacteria_46_20
SAMN04313778	Bacteria_CPR_Parcubacteria_OD1_Giovannonibacteria_RIFCSPHIGHO2_02_OD1_Giovannonibacteria_43_16
SAMN04315077	Bacteria_CPR_Parcubacteria_OD1_Giovannonibacteria_RIFCSPLOWO2_01_FULL_OD1_Giovannonibacteria_44_16
SAMN04315172	Bacteria_CPR_Parcubacteria_OD1_Giovannonibacteria_RIFCSPLOWO2_01_FULL_OD1_Giovannonibacteria_45_140
SAMN04315271	Bacteria_CPR_Parcubacteria_OD1_Giovannonibacteria_RIFCSPLOWO2_01_FULL_OD1_Giovannonibacteria_46_13
SAMN04315272	Bacteria_CPR_Parcubacteria_OD1_Giovannonibacteria_RIFCSPLOWO2_01_FULL_OD1_Giovannonibacteria_46_32
SAMN04315892	Bacteria_CPR_Parcubacteria_OD1_Giovannonibacteria_RIFCSPLOWO2_12_FULL_OD1_Giovannonibacteria_43_11c
SAMN04328186	Bacteria_CPR_Parcubacteria_OD1_Wolfebacteria_CG1_02_FULL_Wolfebacteria_OD1_39_135
SAMN04314229	Bacteria_CPR_Parcubacteria_OD1_Wolfebacteria_GWA1_OD1_Wolfebacteria_42_9
SAMN03319950	Bacteria_CPR_Parcubacteria_OD1_Wolfebacteria_GWA2_OD1_ACD81_47_9
SAMN03319567	Bacteria_CPR_Parcubacteria_OD1_Wolfebacteria_GWB1_OD1_41_12
SAMN03319761	Bacteria_CPR_Parcubacteria_OD1_Wolfebacteria_GWE2_OD1_ACD81_44_13
SAMN04316165	Bacteria_CPR_Parcubacteria_OD1_Wolfebacteria_RBG_13_OD1_Wolfebacteria_41_7
SAMN04315345	Bacteria_CPR_Parcubacteria_OD1_Wolfebacteria_RIFCSPHIGHO2_02_FULL_OD1_Wolfebacteria_42_16
SAMN04315616	Bacteria_CPR_Parcubacteria_OD1_Wolfebacteria_RIFCSPHIGHO2_12_FULL_OD1_Wolfebacteria_48_16
SAMN04315152	Bacteria_CPR_Parcubacteria_OD1_Wolfebacteria_RIFCSPLOWO2_01_FULL_OD1_Wolfebacteria_38_11
SAMN04315169	Bacteria_CPR_Parcubacteria_OD1_Wolfebacteria_RIFCSPLOWO2_01_FULL_OD1_Wolfebacteria_44_18

### Sheet: Phages
Accession	Name
NC_054982	Staphylococcus phage Sebago, complete genome.
NC_043469	Enterobacteria phage F20, partial genome.
NC_054652	Klebsiella phage YX3973, complete genome.
NC_020840	Tetraselmis viridis virus S20 genomic sequence.
NC_051608	Mycobacterium phage Ekdilam, complete genome.
NC_055736	Vibrio phage 1.245.O._10N.261.54.C7, partial genome.
NC_011811	Erwinia phage phiEa21-4, complete genome.
NC_023745	Mycobacterium virus LHTSCC, complete genome.
NC_019928	Helicobacter phage KHP30 DNA, complete genome.
NC_041940	Arthrobacter phage Glenn, complete genome.
NC_010237	Enterobacteria phage Min27, complete genome.
NC_071076	Streptococcus phage P7952, complete genome.
NC_073204	Salmonella phage LPSE1, complete genome.
NC_028897	Mycobacterium phage Chadwick, complete genome.
NC_028665	Gordonia phage GTE6, complete genome.
NC_051733	Mycobacterium phage Phineas, complete genome.
NC_048109	Pseudomonas phage Dobby, complete genome.
NC_049349	Lactococcus lactis phage P475, complete genome.
NC_020838	Synechococcus phage S-RIP2 genomic sequence.
NC_048697	Pseudomonas phage Littlefix, complete genome.
NC_025462	Acinetobacter phage vB_AbaM_Acibel004, complete genome.
NC_012558	Halorubrum pleomorphic virus 1, complete genome.
NC_070760	Arthrobacter phage Wollypog, complete genome.
NC_048179	Salmonella phage ZCSE2, complete genome.
NC_054645	Salmonella phage LPST10, complete genome.
NC_073474	Gordonia phage VanLee, complete genome.
NC_019403	Enterobacteria phage vB_EcoP_ACG-C91, complete genome.
NC_049434	Lactococcus phage MP1, complete genome.
NC_029066	Pseudomonas phage PS-1 DNA, complete sequence.
NC_007497	Burkholderia phage Bcep176, complete genome.
NC_041947	Arthrobacter phage Laroye, complete genome.
NC_070852	Rhizobium phage RHph_I1_6, complete genome.
NC_050154	Escherichia phage D6, complete genome.
NC_055889	CrAssphage cr53_1, complete genome.
NC_028881	Enterobacteria phage vB_EcoM_VR5, complete genome.
NC_008617	Staphylococcus phage phiNM3, complete genome.
NC_005841	Enterobacteria phage ST104 DNA, complete genome.
NC_048668	Serratia phage 2050HW, complete genome.
NC_029007	Ralstonia phage RSJ5 DNA, complete genome.
NC_049364	Lactococcus phage 936 group phage Phi91127, complete genome.
NC_028837	Paenibacillus phage Xenia, complete genome.
NC_049399	Lactococcus phage 30804, complete genome.
NC_008152	Escherichia phage K1-5, complete genome.
NC_026599	Pseudomonas phage vB_PaeP_C2-10_Ab22, complete genome.
NC_024383	Listeria phage LP-083-2, complete genome.
NC_055011	Lactococcus phage CHPC1020, complete genome.
NC_070722	Streptococcus phage SW8, complete genome.
NC_073443	Microbacterium phage DickRichards, complete genome.
NC_054996	Lactococcus phage 62402, complete genome.
NC_051672	Mycobacterium phage Kersh, complete genome.
NC_015270	Enterococcus phage EFRM31, complete genome.
NC_071148	Klebsiella phage KP591P3, complete genome.
NC_055767	Gordonia phage KidneyBean, complete genome.
NC_010147	Staphylococcus phage phiMR11 DNA, complete genome.
NC_048100	Arthrobacter phage Kepler, complete genome.
NC_031072	Gordonia phage CaptainKirk2, complete genome.
NC_006294	Vibrio phage KSF-1phi, complete genome.
NC_048182	Edwardsiella phage pEt-SU, complete genome.
NC_047926	Lactobacillus phage Semele, complete genome.
NC_053504	Mycobacterium phage Lumos, complete genome.
NC_023729	Mycobacterium phage Charlie, complete genome.
NC_041954	Propionibacterium phage Keiki, complete genome.
NC_021062	Pseudomonas phage Phi-S1, complete genome.
NC_005879	Vibrio phage VP2, complete genome.
NC_028805	Brevibacillus phage Jenst, complete genome.
NC_041871	Escherichia phage Murica, complete genome.
NC_070665	Streptococcus phage CHPC1067, complete genome.
NC_031224	Arthrobacter phage Mudcat, complete genome.
NC_028660	Escherichia phage phi191, complete genome.
NC_020844	Salicola phage CGphi29 genomic sequence.
NC_027981	Vibrio phage VP58.5, complete genome.
NC_011289	Mycobacterium phage Ramsey, complete genome.
NC_042125	Enterococcus phage LY0322, complete genome.
NC_042045	Gordonia phage Lennon, complete genome.
NC_021343	Burkholderia phage ST79, complete genome.
NC_025824	Escherichia phage fd strain 478, complete genome.
NC_016571	Pseudomonas phage OBP, complete genome.
NC_023601	Pseudomonas phage phiPsa374, complete genome.
NC_002796	Lactococcus phage BK5-T, complete genome.
NC_048145	Salmonella phage 3-29, complete genome.
NC_071075	Streptococcus phage P7951, complete genome.
NC_001426	Enterobacteria phage GA, complete genome.
NC_048640	Bacillus phage vB_BtS_BMBtp14, complete genome.
NC_071059	Streptococcus phage P0095, complete genome.
NC_049458	Salmonella phage SS9, complete genome.
NC_028662	Mycobacterium phage Phlei, complete genome.
NC_005884	Pseudomonas phage PaP2, complete genome.
NC_047945	Staphylococcus phage phiSA_BS1, complete genome.
NC_028823	Mycobacterium phage Bipolar, complete genome.
NC_019450	Pseudomonas phage JG004, complete genome.
NC_047995	Erwinia phage vB_EamM_Alexandra, complete genome.
NC_028796	Mycobacterium phage Phayonce, complete genome.
NC_019456	Lactobacillus phage JCL1032, complete genome.
NC_070764	Gordonia phage Phendrix, complete genome.
NC_041956	Propionibacterium phage PHL117M01, complete genome.
NC_014229	Streptomyces phage phiSASD1, complete genome.
NC_019411	Caulobacter phage CcrSwift, complete genome.
NC_028664	Klebsiella phage vB_Kp2, complete genome.
NC_051603	Mycobacterium phage Ximenita, complete genome.
NC_047910	Faecalibacterium phage FP_Epona, complete genome.

### Sheet: Archaeal viruses
Accession	virus isolate
KC292020	Halorubrum head-tail virus 8
MZ334492	Halorubrum tailed virus 14
MZ334493	Halorubrum tailed virus 17
MZ334494	Halorubrum tailed virus 19
MZ334495	Halorubrum tailed virus 23
MZ334496	Halorubrum head-tail virus 10
MZ334497	Halorubrum tailed virus 18
MZ334498	Halorubrum tailed virus 20
MZ334499	Halorubrum tailed virus 22
MZ334500	Halorubrum tailed virus 26
MZ334501	Halorubrum sodomense tailed virus 4
KC292022	Halorubrum head-tail virus 5
MZ334502	Haloarcula californiae tailed virus 7 (12)
MZ334503	Haloarcula californiae tailed virus 9
MZ334504	Haloarcula californiae tailed virus 11
MZ334505	Halorubrum head-tail virus 9
MZ334506	Halorubrum tailed virus 16
MZ334507	Haloarcula californiae tailed virus 8
MZ334508	Haloarcula californiae tailed virus 10
MZ334509	Haloarcula japonica head-tail virus 1
MZ334510	Halorubrum tailed virus 13
MZ334511	Halorubrum tailed virus 21
AY190604	Halovirus HF1
AF222060	Halorubrum phage HF2
MN901520	Halorubrum coriense virus Hardycor2
MZ334512	Halorubrum tailed virus 24
MZ334513	Haloarcula japonica head-tail virus 2
MZ334514	Halorubrum sodomense head-tail virus 3
MZ334515	Haloarcula japonica tailed virus 3
MZ334516	Halorubrum tailed virus 15
MN901521	Halorubrum coriense virus Serpecor1
KC117376	Halorubrum sodomense head-tail virus 2
KC292021	Halorubrum head-tail virus 7
MZ334517	Halorubrum head-tail virus 2
MZ334518	Halorubrum head-tail virus 11
MZ334519	Haloarcula californiae tailed virus 6 (13)
MZ334520	Haloarcula californiae tailed virus 15
MZ334521	Halorubrum tailed virus 25
MZ334522	Halorubrum tailed virus 27
KC117377	Haloarcula vallismortis head-tail virus 1
MZ334523	Haloarcula vallismortis head-tail virus 2
KC292027	Haloarcula californiae head-tail virus 5
KC292029	Haloarcula californiae head-tail virus 1
MZ334524	Haloarcula californiae tailed virus 16
MZ334525	Haloarcula head-tail virus 2
KC292026	Halogranum head-tail virus 1
MG550112	Haloferax tailed virus 1
MZ334526	Halorubrum tailed virus 29
KC292023	Halorubrum head-tail virus 4
MZ334527	Haloarcula tailed virus 3
KC117378	Haloarcula sinaiiensis head-tail virus 1
AM419438	Archaeal BJ1 virus
HQ332141	Halorubrum phage CGphi46
MK450543	Natrialba phage PhiCh1
MK002701	Halobacterium phage phiH variant phiH1
MK310226	Halobacterium virus ChaoS9
MZ334528	Halorubrum tailed virus 28
KC292028	Haloarcula californiae head-tail virus 2
KC292024	Haloarcula hispanica head-tail virus 2
KC292025	Haloarcula hispanica head-tail virus 1
AF065411	Methanobacterium phage psiM2
AF301375	Methanothermobacter phage psiM100
MH674343	Methanobacterium virus Drs3
GCA_030144915.1	Metallosphaera turreted icosahedral virus 3
GCA_030144925.1	Saccharolobus shibatae rod virus 2
GCA_030144935.1	Sulfolobus polyhedral virus 3
GCA_002989825.1	Thermococcus prieurii virus 1
GCA_002990085.1	Metallosphaera turreted icosahedral virus
GCA_021091095.1	Los Azufres archaeal virus 1
GCA_003004805.1	ANMV-1 virus
GCA_020497865.1	Altiarchaeum virus
GCA_020497855.1	Altiarchaeum virus
GCA_020497835.1	Altiarchaeum virus
GCA_020497825.1	Altiarchaeum virus
GCA_020497875.1	Altiarchaeum virus
GCA_020497845.1	Altiarchaeum virus
GCA_000888415.1	Hyperthermophilic Archaeal Virus 2
GCA_000896815.1	Thermococcus prieurii virus 1
GCA_001441135.1	Aeropyrum pernix spindle-shaped virus 1
GCA_002890195.1	Aeropyrum globular virus 1
GCA_002271085.1	Metallosphaera turreted icosahedral virus
GCA_029887335.1	Methanophagales virus GBV303

### Sheet: Viruses (refseq)
Accession	Name
NC_022328.1	Mycobacterium phage Adawi, complete genome
NC_055555.1	Phascolarctid gammaherpesvirus 1 strain 36M/11, partial genome
NC_032186.1	Hubei picorna-like virus 24 strain WGML142000 hypothetical protein 1 and hypothetical protein 2 genes, complete cds
NC_001781.1	Human orthopneumovirus Subgroup B, complete genome
NC_043234.1	Chlorella virus NC1A mcvibi (cvibim) gene, complete cds
NC_033280.1	Hubei unio douglasiae virus 1 strain WHBL72336 RNA-dependent RNA polymerase and B2-like protein genes, complete cds
NC_049965.1	Bacillus phage vB_BveP-Goe6, complete genome
NC_003692.1	Pariacato virus chromosome RNA2, complete genome
NC_001927.1	Bunyamwera virus segment S, complete sequence
NC_005080.1	Junin virus segment L, complete genome
NC_031338.1	Moku virus isolate Big Island, complete genome
NC_032894.1	Shahe picorna-like virus 13 strain SHWC13556 hypothetical protein gene, complete cds
NC_028957.1	Enterobacteria phage vB_EcoM_VR26, complete genome
NC_032457.1	Beihai narna-like virus 23 strain BHZY57139 RNA-dependent RNA polymerase and hypothetical protein genes, complete cds
NC_008007.1	Campoletis sonorensis ichnovirus chromosome segment W, complete genome
NC_015159.1	Vibrio phage ICP3, complete genome
NC_049446.1	Lactococcus phage 8V08, complete genome
NC_024918.1	Cimodo virus strain C74-CI-2004 segment 4, complete sequence
NC_038380.1	Canna yellow mottle virus isolate CaYMV-A. purpurata, complete genome
NC_038816.1	Cardamom bushy dwarf virus clone Fr-A1 replication initiation protein (Rep) gene, complete cds
NC_048778.1	Microbacterium phage Alex44, complete genome
NC_032825.1	Wenzhou shrimp virus 5 strain shrimp14323 hypothetical protein 1 and hypothetical protein 2 genes, complete cds
NC_054681.1	Streptomyces phage Lorelei, complete genome
NC_043379.1	Cotesia rubecula bracovirus partial PTP R gene for protein tyrosine phosphatase, clone 1
NC_038616.1	Warrego virus strain AUS1969/01 segment 4, complete sequence
NC_034247.1	Cowpea polerovirus 2 isolate BE179, complete genome
NC_032950.1	Beihai weivirus-like virus 8 strain BHZC36478 RNA-dependent RNA polymerase and hypothetical protein genes, complete cds
NC_055573.1	Sorghum arundinaceum associated virus isolate Reunion-Bassin plat-RE034-2014, complete genome
NC_042069.1	Pseudomonas phage phiNN segment M, complete sequence
NC_029083.1	Pseudomonas phage PaoP5, complete genome
NC_030870.1	Fusarium poae mycovirus 2 genomic RNA, complete genome
NC_038907.1	Faba bean yellow leaf virus Clink gene for cell-cycle-link protein, segment DNA-C, isolate Eth-231
NC_028044.1	Maize-associated totivirus 1, complete genome
NC_016881.1	Spissistilus festinus reovirus segment 5, complete genome
NC_007638.1	Sida leaf curl virus, complete genome
NC_061433.1	Pseudomonas phage Spike, complete genome
NC_033128.1	Wenzhou sobemo-like virus 3 strain mosZJ35256 hypothetical protein 1, hypothetical protein 2, and hypothetical protein 3 genes, complete cds
NC_033709.1	Wuhan spider virus 9 strain spider112003 hypothetical protein 1, hypothetical protein 2, hypothetical protein 3, and hypothetical protein 4 genes, complete cds
NC_004065.1	Murid herpesvirus 1, complete genome
NC_013075.1	Tomato chocolate spot virus RNA1, complete genome
NC_039206.1	Jurona virus nucleoprotein, phosphoprotein, matrix, glycoprotein, and polymerase genes, complete cds
NC_003822.1	Tobacco yellow dwarf virus, complete genome
NC_054791.1	Mycobacterium phage MyraDee, complete genome
NC_042113.1	Pseudomonas phage vB_PaeM_C2-10_Ab02, complete genome
NC_019724.1	Enterobacteria phage HK578, complete genome
NC_003687.1	Powassan virus, complete genome
NC_014742.1	Sweet potato virus C, complete genome
NC_003542.1	Cowpea chlorotic mottle virus RNA 3, complete sequence
NC_042347.1	Sulfolobus ellipsoid virus 1 isolate CR_L, complete genome
NC_055460.1	Harrison Dam virus isolate CS75, partial genome
NC_048136.1	Escherichia phage vB_EcoP-Ro45lw, complete genome
NC_010328.1	Malachra yellow vein mosaic virus-associated satellite DNA beta, complete genome
NC_002670.1	Lactococcus prophage bIL311, complete genome
NC_053514.1	Mycobacterium phage Estes, complete genome
NC_033745.1	Eidolon helvum papillomavirus 3, complete genome
NC_032132.1	Xinzhou partiti-like virus 1 strain XZSJSC65291 segment Seg 2 hypothetical protein gene, complete cds
NC_033469.1	Wuhan house centipede virus 1 strain WHYY23932 RdRp and hypothetical protein genes, complete cds
NC_027983.1	Enterobacteria phage AR1 DNA, complete genome
NC_034531.1	Manitoba virus nucleoprotein, phosphoprotein, hypothetical proteins, matrix, glycoprotein, hypothetical protein, and polymerase genes, complete cds
NC_003497.1	Bamboo mosaic virus satellite RNA, complete genome
NC_039014.1	Southwest carpet python virus, complete genome
NC_014066.1	Okra yellow mosaic Mexico virus DNA A, complete genome
NC_032961.1	Beihai sobemo-like virus 3 strain BHZY60830 hypothetical protein 1 and hypothetical protein 2 genes, complete cds
NC_020082.1	Edwardsiella phage MSW-3 DNA, complete genome
NC_044946.1	African swine fever virus strain Ken06.Bus, complete genome
NC_033436.1	Wuchan romanomermis nematode virus 2 strain WCLSXC55347 hypothetical protein 1, hypothetical protein 2, hypothetical protein 3, hypothetical protein 4, and RNA-dependent RNA polymerase genes, complete cds
NC_024113.1	Jingmen Tick Virus isolate SY84 segment 1, complete sequence
NC_003561.1	Faba bean necrotic yellows virus DNA-U1, complete genome
NC_025373.1	Avian paramyxovirus 3 strain turkey/Wisconsin/68, complete genome
NC_030882.1	Fusarium poae virus 1-240374 genomic RNA, segment 1, complete sequence, strain: 240374
NC_017982.1	Equus caballus polyomavirus 1 isolate CU03, complete genome
NC_013402.1	Epizootic hemorrhagic disease virus (serotype 1 / strain New Jersey) segment 7
NC_034972.1	Coronavirus AcCoV-JC34, complete genome
NC_048672.1	Lentibacter virus vB_LenP_ICBM1, complete genome
NC_043265.1	Chelonus inanitus Bracovirus proviral CiV21 left terminal repeat
NC_030448.1	Gemycircularvirus HV-GcV2, complete genome
NC_023485.1	Hibiscus bacilliform virus GD1, complete genome
NC_035207.1	Red squirrel adenovirus 1 strain DE/2013/Sciurus vulgaris/2013Pa405-00252, complete genome
NC_039020.1	Kanyawara virus isolate MPK004 nucleoprotein, phosphoprotein, matrix, glycoprotein, and polymerase genes, complete cds
NC_014519.1	Rotavirus D chicken/05V0049/DEU/2005 segment 9, complete genome
NC_027329.1	Salmonella phage vB_SPuM_SP116, complete genome
NC_055285.1	Magnaporthe oryzae polymycovirus 1 isolate TM02 segment RNA3 hypothetical protein (ORF3a) mRNA, complete cds
NC_055655.1	Chrysothrix chrysovirus 1 isolate ZSH segment RNA1, complete sequence
NC_032616.1	Beihai sipunculid worm virus 6 strain BHNXC41400 polyprotein gene, complete cds
NC_035464.1	Metallosphaera turreted icosahedral virus strain MTIV1, complete genome
NC_027790.1	Hermit crab associated circular genome isolate I0085b, complete genome
NC_032816.1	Changjiang picorna-like virus 15 strain CJLX30633 hypothetical protein gene, complete cds
NC_055130.1	Chilli leaf curl virus-[Bhavanisagar:India:2010] segment DNA A, complete sequence
NC_033750.1	Wuhan insect virus 35 strain WHCCII10592 hypothetical protein gene, complete cds
NC_048877.1	Microbacterium phage Phedro, complete genome
NC_049833.1	Klebsiella phage vB_KpnS_SegesCirculi, complete genome
NC_044941.1	African swine fever virus strain L60, complete genome
NC_007552.1	Adult diarrheal rotavirus strain J19, complete genome
NC_034252.1	Wisteria badnavirus 1 isolate ZT-1, complete genome
NC_021542.1	Human rotavirus B strain Bang373 outer capsid protein (VP7) gene, complete cds
NC_043264.1	Chelonus inanitus bracovirus proviral CiV22.5g4 gene
NC_055609.1	Parsley severe stunt associated virus isolate Pa21 segment DNA-C, complete sequence
NC_008293.1	Clanis bilineata nucleopolyhedrosis virus, complete genome
NC_040542.1	Nephila clavipes virus 2 isolate SC, complete genome
NC_009603.1	Microbacterium phage Min1, complete genome

### Sheet: gage-pathview test
		Data location
GIC31	Exiguobacterium chiriqhucha	https://github.com/raw-lab/MetaCerberus/tree/main/data/rhizobium_test
RW2	Exiguobacterium chiriqhucha	https://github.com/raw-lab/MetaCerberus/tree/main/data/rhizobium_test
JQGI01_HUD	Exiguobacterium sp.	https://github.com/raw-lab/MetaCerberus/tree/main/data/rhizobium_test
S17	Exiguobacterium sp.	https://github.com/raw-lab/MetaCerberus/tree/main/data/rhizobium_test
SH31	Exiguobacterium sp.	https://github.com/raw-lab/MetaCerberus/tree/main/data/rhizobium_test
gsA_SM152B	Rhizobium leguminosarum	https://github.com/raw-lab/MetaCerberus/tree/main/data/rhizobium_test
gsB_3841	Rhizobium leguminosarum	https://github.com/raw-lab/MetaCerberus/tree/main/data/rhizobium_test
gsC_SM41	Rhizobium leguminosarum	https://github.com/raw-lab/MetaCerberus/tree/main/data/rhizobium_test
gsD_SM51	Rhizobium leguminosarum	https://github.com/raw-lab/MetaCerberus/tree/main/data/rhizobium_test
gsE_BIHB1217	Rhizobium leguminosarum	https://github.com/raw-lab/MetaCerberus/tree/main/data/rhizobium_test
